# Evaluating proteome allocation of *Saccharomyces cerevisiae* phenotypes with resource balance analysis

**DOI:** 10.1101/2022.09.20.508694

**Authors:** Hoang V. Dinh, Costas D. Maranas

## Abstract

*Saccharomyces cerevisiae* is an important model organism and a workhorse in bioproduction. Here, we reconstructed a compact and tractable genome-scale resource balance analysis (RBA) model (i.e., *sc*RBA) to analyze metabolic fluxes and proteome allocation in a computationally efficient manner. Resource capacity models such as *sc*RBA provide the quantitative means to identify bottlenecks in biosynthetic pathways due to enzyme, compartment size, and/or ribosome availability limitations. ATP maintenance rate and *in vivo* apparent turnover numbers (k_app_) were regressed from metabolic flux and protein concentration data to capture observed physiological growth yield and proteome efficiency and allocation, respectively. Estimated parameter values were found to vary with oxygen and nutrient availability. Overall, this work (i) provides condition-specific model parameters to recapitulate phenotypes corresponding to different extracellular environments, (ii) alludes to the enhancing effect of substrate channeling and post-translational activation on *in vivo* enzyme efficiency in glycolysis and electron transport chain, and (iii) reveals that the Crabtree effect is underpinned by specific limitations in mitochondrial proteome capacity and secondarily ribosome availability rather than overall proteome capacity.
