## Supplementary Data 1 for "Evaluating proteome allocation of *Saccharomyces cerevisiae* phenotypes with resource balance analysis"

### Sheet: Sources
ID	pmid	Title
Lange2001	11590606	Statistical reconciliation of the elemental and molecular biomass composition of Saccharomyces cerevisiae
Hoek1998	9797269	Effect of specific growth rate on fermentative capacity of baker’s yeast
Yu2021	32312967	Nitrogen limitation reveals large reserves in metabolic and translational capacities of yeast
Liu2019	31375494	Quantitative Physiology of Non-Energy-Limited Retentostat Cultures of Saccharomyces cerevisiae at Near-Zero Specific Growth Rates

### Sheet: Protein
Protein fraction data collection
D (1/h)	fProtein	Conditions	Source
Clim
0.022	34.5	Glucose, aerobic	Lange2001
0.052	38.5	Glucose, aerobic	Lange2001
0.087	39.7	Glucose, aerobic	Lange2001
0.107	40.7	Glucose, aerobic	Lange2001
0.126	40.1	Glucose, aerobic	Lange2001
0.158	42.2	Glucose, aerobic	Lange2001
0.211	43.8	Glucose, aerobic	Lange2001
0.025	38	Glucose, aerobic	Hoek1998
0.05	40.2	Glucose, aerobic	Hoek1998
0.1	42.1	Glucose, aerobic	Hoek1998
0.15	42.8	Glucose, aerobic	Hoek1998
0.2	46.7	Glucose, aerobic	Hoek1998
0.25	49.1	Glucose, aerobic	Hoek1998
0.28	53.1	Glucose, aerobic	Hoek1998
0.3	47.1	Glucose, aerobic	Hoek1998
0.35	46.7	Glucose, aerobic	Hoek1998
0.4	45.4	Glucose, aerobic	Hoek1998
0.1	35.8	Glucose, NH4, Clim	Yu2021
Nlim
0.00054	9.6	Glucose, Nlim, NH4	Liu2019
0.025	12.6	Glucose, Nlim, NH4	Liu2019
0.1	22.56	Glucose, Nlim, NH4	Yu2021
0.13	27.57	Glucose, Nlim, NH4	Yu2021
0.18	28.65	Glucose, Nlim, NH4	Yu2021
0.3	41.45	Glucose, Nlim, NH4	Yu2021
0.35	49.43	Glucose, Nlim, NH4	Yu2021
Outlier
0.05	26.15	Glucose, Nlim, NH4	Yu2021
Linear regression
Clim
Slope	Intercept
32.7456	37.458
5.95344	1.20513
0.668531	2.74597
30.2531	15
228.119	113.105

### Sheet: RNA
RNA fraction data collection
D (1/h)	fRNA	Conditions	Source
Clim
0.022	3.8	Glucose, aerobic	Lange2001
0.052	4.6	Glucose, aerobic	Lange2001
0.087	5.4	Glucose, aerobic	Lange2001
0.126	5.7	Glucose, aerobic	Lange2001
0.158	5.9	Glucose, aerobic	Lange2001
0.211	6.6	Glucose, aerobic	Lange2001
0.1	5	Glucose, Clim, NH4	Yu2021
Nlim
0.1	2.53	Glucose, Nlim, NH4	Yu2021
0.13	2.58	Glucose, Nlim, NH4	Yu2021
0.18	3.85	Glucose, Nlim, NH4	Yu2021
0.3	4.82	Glucose, Nlim, NH4	Yu2021
0.35	7.75	Glucose, Nlim, NH4	Yu2021
Outliers
0.107	6.6	Glucose, aerobic	Lange2001
0.05	2.42	Glucose, Nlim, NH4	Yu2021
Linear regression
Clim
Slope	Intercept
13.8782	3.78687
1.65601	0.203896
0.93354	0.259048
70.2331	5
4.71304	0.335529

### Sheet: Carb
Carbohydrate fraction data collection
From data (Lange2001)			From protein and RNA fraction
D (1/h)	fCarb		Constant fractions
0.022	44.9		fLipid	6.97
0.052	40.9		fDNA	0.39
0.087	40.6		fPi	1.01
0.107	38.7		fSO4	0.3
0.126	38.8		fMetals	2.54
0.158	35.9		fCofactors	0.48
0.211	34.4
			Variable fractions
Linear regression			Total	88.31
Slope	Intercept
-52.4877	44.8926		Clim only
6.04171	0.748946			Intercept	Slope
0.937868	0.943746		Protein	37.36	32.92
75.4736	5		RNA	4.02	13.7
67.221	4.45328		Carbohydrate	46.93	-46.62
(Don’t use these numbers here!)			(Use these calibrated numbers above!)
