## Supplementary Data 2 for "Evaluating proteome allocation of *Saccharomyces cerevisiae* phenotypes with resource balance analysis"

### Sheet: README
Mean_value_adjustment
Format: <Reaction>:<Bound_type>:<Value>
Note: For uptake reactions, the reverse direction (i.e., negative flux) indicates uptake, and the forward direction (i.e., positive flux) indicates secretion
This is in difference format to the substrate column. Input in substrate column are in positive values but are adjust to negative values by the codes.
The corresponding bounds are adjusted to the value
O2_uptake_yield (mmol/gDW) analysis
S. cerevisiae’s o2 uptake yield is not consistent across data points. Cannot use this statistics to imply possible outlier data points

### Sheet: Data
Dataset	Year	Group	pmid	Simulation_settings	Growth_rate	Oxy	Substrate_uptake	Oxy_uptake	Secretions	Mean_value_adjustment		maxATPM_FBA	maxATPM_RBA		Remove_tag	Note	Culture	Substrate conc (g/L)	Rpm	Aero_vvm	Working volume (L)	Controlled_O2_saturation (%)		Single_point_GAM	Strain
Postma1989_chemoClimAero025	1989	Chemo	2566299		0.25		EX_glc__D_e:E:2.775	EX_o2_e:U:6.5	EX_co2_e:L:6.9		optimal	21.0172					Chemo		700	5	0.8	>50%		79.2688	CBS 8066
Postma1989_chemoClimAero030	1989	Chemo	2566299		0.3		EX_glc__D_e:E:3.330	EX_o2_e:U:7.2	EX_co2_e:L:8.2		optimal	22.0802					Chemo		700	5	0.8	>50%		69.6007	CBS 8066
Postma1989_chemoClimAero032	1989	Chemo	2566299		0.32		EX_glc__D_e:E:3.552	EX_o2_e:U:9.2	EX_co2_e:L:9.3	EX_glc__D_e:LB:-3.66	optimal	29.667				Adjust from mean values by 3%	Chemo		700	5	0.8	>50%		88.9594	CBS 8066
Postma1989_chemoClimAero033	1989	Chemo	2566299		0.33		EX_glc__D_e:E:3.738	EX_o2_e:U:9.2	EX_co2_e:L:9.1		optimal	29.6629					Chemo		700	5	0.8	>50%		86.2512	CBS 8066
Verduyn1990_chemoClimAero	1990	Chemo	1975265		0.47		EX_glc__D_e:E:16.0	EX_o2_e:U:10.7	EX_etoh_e:L:16.5 | EX_glyc_e:L:0.5 | EX_ac_e:L:0.6 | EX_pyr_e:L:0.07		optimal	54.1876					Chemo							112.74	CBS 8066
Verduyn1990_chemoClimAnaero	1990	ChemoAnaero	1975265		0.27	0	EX_glc__D_e:E:18.0		EX_etoh_e:L:27.7 | EX_glyc_e:L:3.1 | EX_ac_e:L:0.13 | EX_pyr_e:L:0.08		optimal	21.2544					Chemo							74.2756	CBS 8066
Bakker2000_chemo_WT	2000	Chemo	10940011		0.1		EX_glc__D_e:E:1.1328	EX_o2_e:U:2.7	EX_co2_e:L:2.8 | EX_etoh_e:L:0.089 | EX_ac_e:L:0.007	EX_glc__D_e:LB:-1.24	optimal	9.0822					Chemo	7.5	800	0.5	1			78.822	CEN.PK113-7D
Bakker2000_chemo_deltaNDI1	2000	Chemo	10940011	NADHq6_m:E:0	0.1		EX_glc__D_e:E:1.2909	EX_o2_e:U:2.9	EX_co2_e:L:3.1 | EX_etoh_e:E:0 | EX_ac_e:E:0		optimal	9.9543					Chemo	7.5	800	0.5	1			87.543	CEN.PK113-7D
Bakker2000_chemo_deltaADH3	2000	Chemo	10940011		0.1		EX_glc__D_e:E:1.1564	EX_o2_e:U:2.9	EX_co2_e:L:2.9 | EX_etoh_e:E:0 | EX_ac_e:E:0		optimal	9.5948					Chemo	7.5	800	0.5	1			83.948	CEN.PK113-7D
Bakker2000_chemo_deltaNDI1ADH3	2000	Chemo	10940011	NADHq6_m:E:0	0.1		EX_glc__D_e:E:1.9140	EX_o2_e:U:2.7	EX_co2_e:L:2.7 | EX_etoh_e:L:1.1 | EX_ac_e:L:0.039		optimal	10.3971					Chemo	7.5	800	0.5	1			91.971	CEN.PK113-7D
Bakker2000_batch_WT	2000	BatchAero	10940011		0.38		EX_glc__D_e:E:15.7		EX_etoh_e:L:22.3 | EX_ac_e:L:0.52 | EX_glyc_e:L:0.97 | EX_lac__D_e:L:0.12 | EX_pyr_e:L:0.12 | EX_succ_e:E:0		optimal	41.0776					Batch	20		1	4			104.941	CEN.PK113-7D
Bakker2000_batch_deltaADH3	2000	BatchAero	10940011	NADHq6_m:E:0	0.37		EX_glc__D_e:E:13.8		EX_etoh_e:L:19.4 | EX_ac_e:L:0.74 | EX_glyc_e:L:0.56 | EX_lac__D_e:L:0.1 | EX_pyr_e:L:0.13 | EX_succ_e:E:0		optimal	32.8522					Batch	20		1	4			85.5465	CEN.PK113-7D
Bakker2000_batchAnaero_WT	2000	BatchAnaero	10940011		0.33	0	EX_glc__D_e:E:19.1		EX_etoh_e:L:28.8 | EX_ac_e:L:0.32 | EX_glyc_e:L:3.5 | EX_lac__D_e:L:0.32 | EX_pyr_e:L:0.11 | EX_succ_e:L:0.12		optimal	19.9184					Batch	20						56.7224	CEN.PK113-7D
Bakker2000_batchAnaero_deltaADH3	2000	BatchAnaero	10940011	NADHq6_m:E:0	0.22	0	EX_glc__D_e:E:12.6		EX_etoh_e:L:19.2 | EX_ac_e:L:0.27 | EX_glyc_e:L:2.34 | EX_lac__D_e:L:0.14 | EX_pyr_e:L:0.12 | EX_succ_e:L:0.14		optimal	13.0813					Batch	20						54.0059	CEN.PK113-7D
Boer2003_chemoAeroClim	2003	Chemo	12414795		0.1		EX_glc__D_e:E:1.1	EX_o2_e:U:2.8	EX_co2_e:L:2.8 | EX_etoh_e:E:0	EX_glc__D_e:LB:-1.21	optimal	9.4109					Chemo	17	800	0.5	1	>50%		82.109	CEN.PK113-7D
Boer2003_chemoAeroNlim	2003	ChemoStarvation	12414795		0.1		EX_glc__D_e:E:5.8	EX_o2_e:U:2.7	EX_co2_e:L:12.1 | EX_etoh_e:L:8		optimal	18.2094					Chemo	17	800	0.5	1	>50%		170.094	CEN.PK113-7D		139.094
Tai2005_chemoAnaeroClim	2005	ChemoAnaero	15496405		0.1	0	EX_glc__D_e:E:6		EX_co2_e:L:10.3 | EX_etoh_e:L:9.6		optimal	7.6114					Chemo	17			1			64.114	CEN.PK113-7D
Usaite2006_chemoNH4	2006	ChemoStarvation	16957246		0.2		EX_glc__D_e:E:5.29 | EX_nh4_e:U:0.1695		EX_co2_e:L:10 | EX_succ_e:L:0.02 | EX_etoh_e:L:5.3789	EX_nh4_e:LB:-1.19	optimal	31.6028				Nitrogen uptake is too low (~10% required), adjusted to the FBA predicted minimally required nitrogen uptake. It is possible that under nitrogen limited condition, biomass requirement of nitrogen is drastically reduced but we do not have such biomass adjustment input.	Chemo	7.5	700	1	1			152.014	CEN.PK113-7D		136.514
Usaite2006_chemoAla	2006	ChemoStarvation	16957246	Disable_NH4_uptake	0.2		EX_glc__D_e:E:5.49 | EX_ala__L_e:U:0.1418		EX_co2_e:L:12.5 | EX_succ_e:L:0.08 | EX_etoh_e:L:6.8728	EX_ala__L_e:LB:-1.19	optimal	30.779				Nitrogen uptake is too low (~10% required), adjusted to the FBA predicted minimally required nitrogen uptake. It is possible that under nitrogen limited condition, biomass requirement of nitrogen is drastically reduced but we do not have such biomass adjustment input.	Chemo	7.5	700	1	1			147.895	CEN.PK113-7D		132.395
Vemuri2007_chemoClim1_WT	2007	Chemo	17287356		0.1		EX_glc__D_e:E:1.12	EX_o2_e:U:2.75	EX_co2_e:L:2.7		optimal	8.6629					Chemo	10	800	0.5-1	1	0.7		74.629	CEN.PK113-5D
Vemuri2007_chemoClim2_WT	2007	Chemo	17287356		0.27		EX_glc__D_e:E:3.27	EX_o2_e:U:7.46	EX_co2_e:L:8.32		optimal	25.0541					Chemo	10	800	0.5-1	1	0.7		88.3485	CEN.PK113-5D
Vemuri2007_chemoNlim_WT	2007	ChemoStarvation	17287356		0.1		EX_glc__D_e:E:4.83	EX_o2_e:U:4.42	EX_co2_e:L:12.11 | EX_etoh_e:L:6.16 | EX_glyc_e:L:0.04		optimal	18.7486					Chemo	10	800	0.5-1	1	0.7		175.486	CEN.PK113-5D		144.486
Tai2007_chemoAnaero	2007	ChemoAnaero	17251183		0.03	0	EX_glc__D_e:E:2.3		EX_etoh_e:L:3.5 | EX_co2_e:L:3.8		optimal	3.2834					Chemo	17	600		1			69.4467	CEN.PK113-7D
Tai2007_chemoAnaero2	2007	ChemoAnaero	17251183		0.03	0	EX_glc__D_e:E:2.5		EX_etoh_e:L:3.8 | EX_co2_e:L:4.4		optimal	3.6834				Low temperature stress (T=12oC)	Chemo	17	600		1			82.78	CEN.PK113-7D
Hazelwood2009_chemoAnaeroClim	2009	ChemoAnaero	19734328		0.1	0	EX_glc__D_e:E:6.0		EX_glyc_e:L:0.81 | EX_succ_e:L:0.03		optimal	7.0567					Chemo	25						58.567	CEN.PK113-7D
Aceituno2012_chemoClimAnaero	2012	ChemoAnaero	23001663		0.1	0	EX_glc__D_e:E:7.267		EX_etoh_e:L:13.5 | EX_glyc_e:L:0.5 | EX_succ_e:L:0.015 | EX_co2_e:L:13.8	EX_glc__D_e:LB:-7.49 | EX_etoh_e:LB:13.10 | EX_co2_e:LB:13.38	optimal	10.4008				Adjust from mean values by 3%	Chemo		200	0.17	1.5			92.008	EC1118
Aceituno2012_chemoClimLowaero1	2012	ChemoAnaero	23001663		0.1	0	EX_glc__D_e:E:7.317	EX_o2_e:U:0.1	EX_etoh_e:L:12.6 | EX_glyc_e:L:0.467 | EX_succ_e:L:0.005 | EX_co2_e:L:12.0		optimal	10.6967				Oxy column is set to FALSE since the paper indicated that anerobic media (with ergosterol and Tween80) was used in growing.	Chemo		200	0.17	1.5			94.967	EC1118
Aceituno2012_chemoClimLowaero2	2012	ChemoAnaero	23001663		0.1	0	EX_glc__D_e:E:6.250	EX_o2_e:U:0.7	EX_etoh_e:L:12.7 | EX_glyc_e:L:0.467 | EX_succ_e:L:0.068 | EX_co2_e:L:11.5	EX_glc__D_e:LB:-6.57 | EX_etoh_e:LB:12.06 | EX_co2_e:LB:12.18	optimal	8.7851				Oxy column is set to FALSE since the paper indicated that anerobic media (with ergosterol and Tween80) was used in growing. Adjust from mean values by 5%	Chemo		200	0.17	1.5			75.851	EC1118
Jewett2013_chemoClimAnaero	2013	ChemoAnaero	24062529		0.047	0	EX_glc__D_e:E:2.3496		EX_etoh_e:L:3.7347 | EX_glyc_e:L:0.2595 | EX_pyr_e:L:0.0014 | EX_co2_e:L:2.7704		optimal	2.5176					Chemo	17						28.034	CEN.PK113-7D
Jewett2013_chemoClimAero	2013	Chemo	24062529		0.0515		EX_glc__D_e:E:0.6040		EX_pyr_e:E:0.0084 | EX_co2_e:L:1.1440		optimal	5.0737					Chemo	17	800	1	1			75.2175	CEN.PK113-7D
Jewett2013_chemoNlimAero	2013	ChemoStarvation	24062529		0.0488		EX_glc__D_e:E:3.0841		EX_ac_e:L:0.0377 | EX_succ_e:L:0.0403 | EX_etoh_e:L:4.5306 | EX_glyc_e:L:0.0043 | EX_pyr_e:L:0.0567 | EX_co2_e:L:6.4159		optimal	14.0932					Chemo	17	800	1	1			264.205	CEN.PK113-7D		200.68
Lahtvee2017_chemoClim_ref	2017	Chemo	28365149		0.1		EX_glc__D_e:E:1.07 | EX_lys__L_e:U:100	EX_o2_e:E:2.45	EX_co2_e:L:2.63		optimal	7.8798				T=30 Ref	Chemo	10	600	1	0.5	>30%		66.798	CEN.PK113-7D
Lahtvee2017_chemoClim_Etoh1	2017	Chemo	28365149		0.1		EX_glc__D_e:E:0.33 | EX_etoh_e:E:2.44 | EX_lys__L_e:U:100	EX_o2_e:E:4.65	EX_co2_e:E:2.98		optimal	9.7143				EtOH conc = 20 g/L	Chemo	10	600	1	0.5	>30%		85.143	CEN.PK113-7D
Lahtvee2017_chemoClim_NaCl1	2017	Chemo	28365149		0.1		EX_glc__D_e:E:1.12 | EX_lys__L_e:U:100	EX_o2_e:E:2.57	EX_co2_e:L:2.88		optimal	8.238				NaCl 0.2M	Chemo	10	600	1	0.5	>30%		70.38	CEN.PK113-7D
Lahtvee2017_chemoClim_NaCl2	2017	Chemo	28365149		0.1		EX_glc__D_e:E:1.1 | EX_lys__L_e:U:100	EX_o2_e:E:2.36	EX_co2_e:L:2.87 | EX_glyc_e:L:0.03	EX_glc__D_e:LB:-1.2	optimal	7.5794				NaCl 0.4M	Chemo	10	600	1	0.5	>30%		63.794	CEN.PK113-7D
Lahtvee2017_chemoClim_T1	2017	Chemo	28365149		0.1		EX_glc__D_e:E:1.08 | EX_lys__L_e:U:100	EX_o2_e:E:2.33	EX_co2_e:L:2.72		optimal	6.8081				T=33	Chemo	10	600	1	0.5	>30%		56.081	CEN.PK113-7D
Lahtvee2017_chemoClim_T2	2017	Chemo	28365149		0.1		EX_glc__D_e:E:1.11 | EX_lys__L_e:U:100	EX_o2_e:E:2.59	EX_co2_e:L:2.94	EX_glc__D_e:LB:-1.13	optimal	8.2436				T=36	Chemo	10	600	1	0.5	>30%		70.436	CEN.PK113-7D
Bjorkeroth2020_batchYNBAA	2020	BatchAero	32817546		0.4953		EX_glc__D_e:E:12.97 | EX_glu__L_e:U:0.1487 | EX_thr__L_e:U:0.1336 | EX_lys__L_e:U:0.0968 | EX_leu__L_e:U:0.1080 | EX_arg__L_e:U:0.1016 | EX_ile__L_e:U:0.0595 | EX_met__L_e:U:0.0625 | EX_phe__L_e:U:0.0575 | EX_val__L_e:U:0.0274 | EX_his__L_e:U:0.0289 | EX_trp__L_e:U:0.0334 | EX_tyr__L_e:U:0.0161 | EX_asp__L_e:U:0.0105 | EX_gly_e:U:0.0073		EX_etoh_e:L:17.64		optimal	49.1612					Batch	20	800	1	0.7			96.8326	CEN.PK113-7D
Bjorkeroth2020_batchYNBanaero	2020	BatchAnaero	32817546		0.3221	0	EX_glc__D_e:E:18.39		EX_etoh_e:L:27.16 | EX_glyc_e:L:3.67		optimal	19.2896					Batch	20						56.1614	CEN.PK113-7D
Bjorkeroth2020_batchYNBAAanaero	2020	BatchAnaero	32817546		0.4107	0	EX_glc__D_e:E:14.41 | EX_glu__L_e:U:0.2487 | EX_thr__L_e:U:0.1457 | EX_lys__L_e:U:0.1241 | EX_leu__L_e:U:0.0909 | EX_arg__L_e:U:0.0811 | EX_ile__L_e:U:0.0796 | EX_met__L_e:U:0.0574 | EX_phe__L_e:U:0.0441 | EX_val__L_e:U:0.0519 | EX_his__L_e:U:0.0216 | EX_trp__L_e:U:0.0119 | EX_tyr__L_e:U:0.0079 | EX_gly_e:U:0.0141		EX_etoh_e:L:22.90 | EX_glyc_e:L:1.96 | EX_asp__L_e:L:0.0078		optimal	14.6805					Batch	20						32.8232	CEN.PK113-7D
Yu2020_chemoClim	2020	Chemo	32312967		0.2		EX_glc__D_e:E:2.439	EX_o2_e:U:6.5045	EX_co2_e:L:9.725 | EX_ac_e:L:0.0055 | EX_pyr_e:L:0.002 | EX_succ_e:L:0.0005	EX_co2_e:LB:6.85	optimal	22.343					Chemo	7.5	800	1	0.5	>30%		105.715	CEN.PK113-7D
Yu2020_chemoNlimCN30	2020	ChemoStarvation	32312967		0.2		EX_glc__D_e:E:4.6245	EX_o2_e:U:7.103	EX_co2_e:L:10.8545 | EX_etoh_e:L:3.522 | EX_ac_e:L:0.2405 | EX_pyr_e:L:0.035 | EX_succ_e:L:0.0215		optimal	28.8511				C/N=30	Chemo	7.5	800	1	0.5	>30%		138.256	CEN.PK113-7D		122.755
Yu2020_chemoNlimCN50	2020	ChemoStarvation	32312967		0.2		EX_glc__D_e:E:5.7955	EX_o2_e:U:7.16	EX_co2_e:L:10.179 | EX_etoh_e:L:4.193 | EX_ac_e:L:0.698 | EX_pyr_e:L:0.0615 | EX_succ_e:L:0.0225 | EX_glyc_e:L:0.1205		optimal	30.8368				C/N=50	Chemo	7.5	800	1	0.5	>30%		148.184	CEN.PK113-7D		132.684
Kumar2021_chemoClim10gL012	2021	Chemo	33750414		0.12		EX_glc__D_e:E:1.5542	EX_o2_e:E:3.35	EX_co2_e:L:3.5		optimal	11.4724					Chemo	10	>200	0.3	1			85.6033	CEN.PK113-7D
Kumar2021_chemoClim10gL026	2021	Chemo	33750414		0.26		EX_glc__D_e:E:3.2749	EX_o2_e:E:5.6	EX_co2_e:L:5.84		optimal	18.1337					Chemo	10	>200	0.3	1			65.1296	CEN.PK113-7D
Kumar2021_chemoNlim006	2021	ChemoStarvation	33750414		0.06		EX_glc__D_e:E:2.0538	EX_o2_e:E:3.23	EX_co2_e:L:4.77 | EX_etoh_e:L:2.6047	EX_glc__D_e:LB:-2.16 | EX_o2_e:UB:-3.07 | EX_etoh_e:LB:2.47	optimal	14.1446				Adjust from mean values by 5%	Chemo	10	>200	0.3	1			215.743	CEN.PK113-7D		164.077
Kumar2021_chemoNlim012	2021	ChemoStarvation	33750414		0.12		EX_glc__D_e:E:3.83	EX_o2_e:E:4.14	EX_co2_e:L:8.42 | EX_etoh_e:L:4.9924	EX_glc__D_e:LB:-3.95 | EX_o2_e:UB:-4.13 | EX_etoh_e:LB:4.88	optimal	19.3713				Adjust from mean values by 3%	Chemo	10	>200	0.3	1			151.428	CEN.PK113-7D		125.594
Kumar2021_chemoNlim019	2021	ChemoStarvation	33750414		0.19		EX_glc__D_e:E:6.9939	EX_o2_e:E:5.84	EX_co2_e:L:15.32 | EX_etoh_e:L:8.4654		optimal	29.3384					Chemo	10	>200	0.3	1			148.097	CEN.PK113-7D		131.781
Kumar2021_chemoNlim024	2021	ChemoStarvation	33750414		0.24		EX_glc__D_e:E:8.1596	EX_o2_e:E:6.76	EX_co2_e:L:18.06 | EX_etoh_e:L:12.1554	EX_glc__D_e:LB:-8.568 | EX_o2_e:UB:-6.75 | EX_etoh_e:LB:11.62	optimal	34.1				Adjust from mean values by 5%	Chemo	10	>200	0.3	1			137.083	CEN.PK113-7D		124.167
Kumar2021_chemoNlim032	2021	ChemoStarvation	33750414		0.32		EX_glc__D_e:E:12.2671	EX_o2_e:E:8.04	EX_co2_e:L:21.97 | EX_etoh_e:L:22.3573	EX_glc__D_e:LB:-13.50 | EX_o2_e:UB:-7.58 | EX_etoh_e:LB:20.12	optimal	44.1459				Adjust from mean values by 10%	Chemo	10	>200	0.3	1			134.206	CEN.PK113-7D		124.518
Kumar2021_chemoNlim034	2021	ChemoStarvation	33750414		0.34		EX_glc__D_e:E:17.3183	EX_o2_e:E:9.52	EX_co2_e:L:27.63 | EX_etoh_e:L:30.1715	EX_glc__D_e:LB:-18.19 | EX_o2_e:UB:-9.28 | EX_etoh_e:LB:28.66	optimal	59.4451				Adjust from mean values by 5%	Chemo	10	>200	0.3	1			171.309	CEN.PK113-7D		162.191
Yu2021_chemoNlimNH4_005	2021	ChemoStarvation	33720010		0.05		EX_glc__D_e:E:0.76 | EX_nh4_e:U:0.12	EX_o2_e:E:2.09	EX_co2_e:L:2.31	EX_nh4_e:LB:-0.30	optimal	7.7354				C/N=30	Chemo	7.5	800	1	0.5	>30%		130.708	CEN.PK113-7D		68.708
Yu2021_chemoClimNH4_010	2021	Chemo	33720010		0.1		EX_glc__D_e:E:1.14 | EX_nh4_e:U:2.12	EX_o2_e:E:2.34	EX_co2_e:L:1.99		optimal	7.47					Chemo	7.5	800	1	0.5	>30%		62.7	CEN.PK113-7D
Yu2021_chemoNlimNH4_010	2021	ChemoStarvation	33720010		0.1		EX_glc__D_e:E:1.5 | EX_nh4_e:U:0.31	EX_o2_e:E:3.65	EX_co2_e:L:3.25 | EX_ac_e:L:0.06 | EX_pyr_e:L:0.02	EX_nh4_e:LB:-0.60	optimal	13.2808				C/N=30	Chemo	7.5	800	1	0.5	>30%		120.808	CEN.PK113-7D		89.808
Yu2021_chemoNlimNH4_013	2021	ChemoStarvation	33720010		0.13		EX_glc__D_e:E:2.07 | EX_nh4_e:U:0.43	EX_o2_e:E:4.96	EX_co2_e:L:5.4 | EX_ac_e:L:0.24 | EX_pyr_e:L:0.03 | EX_etoh_e:L:0.14 | EX_glyc_e:L:0.04	EX_nh4_e:LB:-0.78	optimal	18.1493				C/N=30	Chemo	7.5	800	1	0.5	>30%		130.379	CEN.PK113-7D		106.533
Yu2021_chemoNlimNH4_018	2021	ChemoStarvation	33720010		0.18		EX_glc__D_e:E:3.1 | EX_nh4_e:U:0.64	EX_o2_e:E:5.57	EX_co2_e:L:6.94 | EX_ac_e:L:0.26 | EX_pyr_e:L:0.03 | EX_etoh_e:L:1.28 | EX_glyc_e:L:0.01	EX_nh4_e:LB:-1.07	optimal	20.6076				C/N=30	Chemo	7.5	800	1	0.5	>30%		107.82	CEN.PK113-7D		90.5978
Yu2021_chemoNlimNH4_030	2021	ChemoStarvation	33720010		0.3		EX_glc__D_e:E:8.4 | EX_nh4_e:U:1.74	EX_o2_e:E:8.68	EX_co2_e:L:15.38 | EX_ac_e:L:0.4 | EX_pyr_e:L:0.05 | EX_etoh_e:L:7.31 | EX_succ_e:L:0.03	EX_nh4_e:LB:-1.79	optimal	38.4029				C/N=30	Chemo	7.5	800	1	0.5	>30%		124.01	CEN.PK113-7D		113.676
Yu2021_chemoNlimNH4_035	2021	ChemoStarvation	33720010		0.35		EX_glc__D_e:E:13.09 | EX_nh4_e:U:2.75	EX_o2_e:E:12.67	EX_co2_e:L:21.03 | EX_ac_e:L:0.53 | EX_pyr_e:L:0.1 | EX_etoh_e:L:11.97 | EX_succ_e:L:0.02		optimal	61.3573				C/N=30	Chemo	7.5	800	1	0.5	>30%		171.878	CEN.PK113-7D		163.021
Elsemman2022_batchGlc	2022	BatchAnaero	35145105		0.371		EX_glc__D_e:E:12.8207	EX_o2_e:U:1.9259	EX_etoh_e:L:18.1168 | EX_glyc_e:L:1.2138 | EX_pyr_e:L:0.0599 | EX_ac_e:L:0.4756 | EX_succ_e:L:0.027 | EX_co2_e:L:21.0147		optimal	16.5051					Batch	20	800	0.5	1.4			41.2536	CEN.PK113-7D
Elsemman2022_batchMalt	2022	BatchAnaero	35145105		0.2826		EX_malt_e:E:5.2036	EX_o2_e:U:2.6894	EX_etoh_e:L:14.1434 | EX_glyc_e:L:0.2665 | EX_pyr_e:L:0.0469 | EX_ac_e:L:0.559 | EX_succ_e:L:0.0146 | EX_co2_e:L:17.0464		optimal	13.9609					Batch	20	800	0.5	1.4			45.1553	CEN.PK113-7D
Elsemman2022_batchTre	2022	BatchAnaero	35145105		0.0498		EX_tre_e:E:0.2354	EX_o2_e:U:1.6505	EX_etoh_e:L:0.0004 | EX_pyr_e:L:0.0001 | EX_ac_e:L:0.0029 | EX_succ_e:L:0.0028 | EX_co2_e:L:1.5838	EX_tre_e:LB:-0.26 | EX_co2_e:LB:1	optimal	3.0098					Batch	20	800	0.5	1.4			36.3414	CEN.PK113-7D
Elsemman2022_chemoGlc020	2022	Chemo	35145105		0.199		EX_glc__D_e:E:2.1875	EX_o2_e:U:5.4148	EX_pyr_e:L:0.0022 | EX_ac_e:L:0.0277 | EX_succ_e:L:0.0478 | EX_co2_e:L:5.4964	EX_glc__D_e:LB:-2.38	optimal	17.9128					Chemo	7.5	800	0.7	1			83.9839	CEN.PK113-7D
Elsemman2022_chemoGlc023	2022	Chemo	35145105		0.227		EX_glc__D_e:E:2.5318	EX_o2_e:U:5.9633	EX_pyr_e:L:0.0045 | EX_ac_e:L:0.0328 | EX_succ_e:L:0.0776 | EX_co2_e:L:5.9484		optimal	17.766					Chemo	7.5	800	0.7	1			72.978	CEN.PK113-7D
Elsemman2022_chemoGlc027	2022	Chemo	35145105		0.2705		EX_glc__D_e:E:3.1797	EX_o2_e:U:7.6943	EX_pyr_e:L:0.0086 | EX_ac_e:L:0.0434 | EX_succ_e:L:0.1156 | EX_co2_e:L:8.2922	EX_glc__D_e:LB:-3.47	optimal	25.9818					Chemo	7.5	800	0.7	1			91.6148	CEN.PK113-7D
Elsemman2022_chemoGlc030	2022	Chemo	35145105		0.3025		EX_glc__D_e:E:4.1913	EX_o2_e:U:9.1144	EX_etoh_e:L:1.5360 | EX_pyr_e:L:0.0118 | EX_ac_e:L:0.2520 | EX_succ_e:L:0.1676 | EX_co2_e:L:10.1090	EX_glc__D_e:LB:-4.59	optimal	32.1608					Chemo	7.5	800	0.7	1			102.35	CEN.PK113-7D
Elsemman2022_batchGlcCyHx1	2022	BatchAnaero	35145105		0.1135		EX_glc__D_e:E:4.5815	EX_o2_e:U:1.6652	EX_etoh_e:L:5.2969 | EX_glyc_e:L:0.255 | EX_pyr_e:L:0.085 | EX_ac_e:L:0.3339 | EX_succ_e:L:0.0206 | EX_co2_e:L:7.9266		optimal	10.5238				Cycloheximide treatment	Batch	20	800	0.5	1.4	0.4		82.148	CEN.PK113-7D
Elsemman2022_batchGlcCyHx2	2022	BatchAnaero	35145105		0.2003		EX_glc__D_e:E:6.9172	EX_o2_e:U:1.8132	EX_etoh_e:L:9.1586 | EX_glyc_e:L:0.3484 | EX_pyr_e:L:0.0848 | EX_ac_e:L:0.5292 | EX_succ_e:L:0.0146 | EX_co2_e:L:12.8388		optimal	8.2603				Cycloheximide treatment	Batch	20	800	0.5	1.4	0.4		35.2486	CEN.PK113-7D
Elsemman2022_batchGlcCyHx3	2022	BatchAnaero	35145105		0.3226		EX_glc__D_e:E:11.4811	EX_o2_e:U:2.2858	EX_etoh_e:L:16.0818 | EX_glyc_e:L:0.6605 | EX_pyr_e:L:0.0954 | EX_ac_e:L:0.7353 | EX_succ_e:L:0.0286 | EX_co2_e:L:18.7656		optimal	18.9199				Cycloheximide treatment	Batch	20	800	0.5	1.4	0.4		54.9284	CEN.PK113-7D
Elsemman2022_batchGlcCyHx4	2022	BatchAnaero	35145105		0.41		EX_glc__D_e:E:14.1393	EX_o2_e:U:2.1337	EX_etoh_e:L:19.8085 | EX_glyc_e:L:1.2764 | EX_pyr_e:L:0.1015 | EX_ac_e:L:0.5561 | EX_succ_e:L:0.0307 | EX_co2_e:L:23.3567		optimal	19.3131				Cycloheximide treatment	Batch	20	800	0.5	1.4	0.4		44.1783	CEN.PK113-7D
Boender2009_growthArrestCAnaero	2009	ChemoAnaero	19592533		0	0	EX_glc__D_e:E:0.5				optimal	1.3
Vos2016_growthArrestCAero	2016	Chemo	27317316		0		EX_glc__D_e:E:0.039				optimal	1.2
Liu2019_growthArrestNlim	2019	ChemoStarvation	31375494		0		EX_glc__D_e:E:0.57	EX_o2_e:E:0.71	EX_etoh_e:L:0.75 | EX_co2_e:L:1.5		optimal	4.3
Outliers and unclassified data points
Liu2019_growthArrestPlim		ChemoPlim	31375494		0		EX_glc__D_e:E:0.53	EX_o2_e:E:0.94	EX_etoh_e:L:0.55 | EX_co2_e:L:1.6		optimal	4.75733				Phosphate limitation cannot be explained by GAM parameter alone.									CEN.PK113-7D
Boer2003_chemoAeroPlim		ChemoPlim	12414795		0.1		EX_glc__D_e:E:6.1	EX_o2_e:U:4	EX_co2_e:L:13.5 | EX_etoh_e:L:7.8		optimal	23.9228				Phosphate limitation cannot be explained by GAM parameter alone.	Chemo	17	800	0.5	1	>50%		186.228	CEN.PK113-7D
Kumar2021_chemoPlim006		ChemoPlim	33750414		0.06		EX_glc__D_e:E:6.2723	EX_o2_e:E:10.97	EX_co2_e:L:15.37 | EX_etoh_e:L:6.0777		optimal	53.2869				Phosphate limitation cannot be explained by GAM parameter alone.	Chemo	10	>200	0.3	1			799.782	CEN.PK113-7D
Kumar2021_chemoPlim012		ChemoPlim	33750414		0.12		EX_glc__D_e:E:8.4371	EX_o2_e:E:10.61	EX_co2_e:L:20.76 | EX_etoh_e:L:14.1090	EX_glc__D_e:LB:-9.03 | EX_o2_e:UB:-9.92 | EX_etoh_e:LB:13.12	optimal	52.3411				Phosphate limitation cannot be explained by GAM parameter alone. Adjust from mean values by 7%	Chemo	10	>200	0.3	1			392.009	CEN.PK113-7D
Kumar2021_chemoPlim018		ChemoPlim	33750414		0.18		EX_glc__D_e:E:16.7077	EX_o2_e:E:7.55	EX_co2_e:L:20.34 | EX_etoh_e:L:30.6056	EX_glc__D_e:LB:-17.38 | EX_o2_e:UB:-7.54 | EX_etoh_e:LB:29.79	optimal	57.2376				Phosphate limitation cannot be explained by GAM parameter alone. Adjust from mean values by 4%	Chemo	10	>200	0.3	1			288.542	CEN.PK113-7D
