## Supplementary Data 4 for "Evaluating proteome allocation of *Saccharomyces cerevisiae* phenotypes with resource balance analysis"

### Sheet: Sheet1
Reaction	Name	GPR	kapp_vivo (1/s)	kcat_vitro (1/s)	evidence	activation	channeling	note	vivo/vitro	log10(vivo/vitro)	kapp > kcat	>10-fold
ALATA_L_m_REV	L-alanine transaminase	ALT1	375.911	8.64	None				43.5082	1.63857	1	1	#kapp > kcat
GLUTRS_c_FWD	glutamyl-tRNA synthetase	GUS1 and ARC1	27.0763	1.5	pmid:8895587,16914447	1		activation by ARC1	18.0509	1.2565	1	1
METTRS_c_FWD	methionyl-tRNA synthetase	MES1 and ARC1	11.0545	6	pmid:8895587,16914447	1		activation by ARC1	1.84242	0.265389	1	0
ALATRS_c_FWD	alanyl-tRNA synthetase	ALA1	11.3366	3.3	None				3.43533	0.535969	1	0
GLNTRS_c_FWD	glutaminyl-tRNA synthetase	GLN4	4.74656	1.4	None				3.3904	0.530251	1	0
GLYTRS_c_FWD	glycyl-tRNA synthetase	GRS1 or GRS2	13.8192	0.73	None				18.9304	1.27716	1	1
HISTRS_c_FWD	histidyl-tRNA synthetase	HTS1	11.1738	0.42	None				26.6043	1.42495	1	1
ILETRS_c_FWD	isoleucyl-tRNA synthetase	ILS1	6.70201	0.13	None				51.5539	1.71226	1	1
SERTRS_c_FWD	seryl-tRNA synthetase	SES1 or DIA4	15.1725	0.99	pmid:12204379	1		binding with PEX21 enhances activity	15.3257	1.18542	1	1
THRTRS_c_FWD	threonyl-tRNA synthetase	THS1	3.60143	3.32	None				1.08477	0.0353369	1	0
VALTRS_c_FWD	valyl-tRNA synthetase	VAS1	4.46796	0.2	None				22.3398	1.34908	1	1
LEUTRS_c_FWD	leucyl-tRNA synthetase	CDC60	9.20543	5	None				1.84109	0.265074	1	0
ANPRT_c_FWD	anthranilate phosphoribosyltransferase	TRP4	13.1297	2.9	None				4.52748	0.655857	1	0
ATPS_m_FWD	ATP synthase	ATP1-8,14-20 and OLI1 and TIM11	5448.38	80	None			a hypothesis speculates that ATP synthase could form a metabolon with phosphate transporter, ADP/ATP transporter, and mitochondrial porin (pmid:22408429).	68.1047	1.83318	1	1
BPNT_c_FWD	3',5'-bisphosphate nucleotidase	MET22	26.8661	11	None				2.44237	0.387812	1	0
CYSTGL_c_FWD	cystathionine g-lyase	CYS3	27.9219	1.81	None				15.4265	1.18827	1	1
DPMVD_c_FWD	mevalonate pyrophoshate decarboxylase	MVD1	15.9036	4.9	None				3.24563	0.511298	1	0
HEX1_c_FWD	hexokinase (D-glucose:ATP)	YLR446W or GLK1 or HXK1 or HXK2	318.551	1.67	pmid:23763840		1	glycolysis enzymes organize along the F-actin	190.749	2.28046	1	1
PFK_c_FWD	phosphofructokinase	PFK2 or (PFK1 and PFK2)	1757.72	210	None			did not bind to F-actin	8.3701	0.922731	1	0
FBA_c_FWD	fructose-bisphosphate aldolase	FBA1	63.6733	4.14	pmid:23763840		1	glycolysis enzymes organize along the F-actin	15.38	1.18696	1	1
GAPD_c_FWD	glyceraldehyde-3-phosphate dehydrogenase	TDH3 or TDH1 or TDH2	1006.6	29	pmid:23763840		1	glycolysis enzymes organize along the F-actin	34.7102	1.54046	1	1
FECOOR_m_FWD	ferrocytochrome-c:oxygen oxidoreductase	(COX1 and COX2 and COX3 and COX9 and CYC7 and COX4 and COX13 and COX6 and COX5B and COX12 and COX8 and COX7) or (COX1 and COX2 and COX3 and COX9 and CYC7 and COX4 and COX13 and COX6 and COX12 and COX8 and COX7 and COX5A) or (COX1 and COX2 and COX3 and COX9 and COX4 and COX13 and COX6 and COX5B and CYC1 and COX12 and COX8 and COX7) or (COX1 and COX2 and COX3 and COX9 and COX4 and COX13 and COX6 an…	812.559	375	pmid:10775262		1	complex III-IV formation	2.16682	0.335824	1	0
FECRq6_m_FWD	ubiquinol:ferricytochrome c reductase	(COB and COR1 and QCR7 and RIP1 and CYC7 and QCR6 and QCR9 and QCR10 and QCR8 and CYT1 and QCR2) or (COB and COR1 and QCR7 and RIP1 and QCR6 and QCR9 and QCR10 and QCR8 and CYC1 and CYT1 and QCR2)	3970.35	82	pmid:10775262		1	complex III-IV formation	48.4189	1.68501	1	1
NADHq6_m_FWD	NADH:ubiquinone oxidoreductase	NDI1	1983.06	550	pmid:32332106		1	interact with ETC supercomplex III-IV	3.60557	0.556974	1	0
SUCDq6_m_FWD	succinate dehydrogenase (ubiquinone-6)	(SDH4 and SDH9 and SDH3 and SDH2) or (SDH4 and SDH3 and SDH1 and SDH2)	1051.74	60	pmid:9478928		1	interact with ETC supercomplex III-IV	17.5289	1.24376	1	1
GLUDy_c_FWD	glutamate dehydrogenase (NADP)	GDH3 or GDH1	104.36	14	None			possibility of enzyme inactivation in in vitro assay but unclear evidence (https://doi.org/10.1111/j.1574-6968.1978.tb02858.x)	7.45432	0.872408	1	0
GRTT_c_FWD	geranyltranstransferase	ERG20	2.2871	1.6	None				1.42944	0.155165	1	0
HCITS_m_FWD	homocitrate synthase	LYS21	16.9058	0.617	None				27.4	1.43775	1	1
IG3PS_c_FWD	Imidazole-glycerol-3-phosphate synthase	HIS7	7.7367	5.2	None				1.48783	0.172552	1	0
IPDDI_c_FWD	isopentenyl-diphosphate D-isomerase	IDI1	11.8614	8.27	None				1.43427	0.156631	1	0
IPPS_m_FWD	2-isopropylmalate synthase	LEU4	29.7641	13.79	None				2.15839	0.334129	1	0
lumpFACS160_c_FWD	fatty-acyl-CoA synthase (n-C16:0CoA)	FAS1 and FAS2	14.3019	2	None				7.15095	0.854364	1	0
lumpFACS180_c_FWD	fatty-acyl-CoA synthase (n-C18:0CoA)	FAS1 and FAS2	14.3019	2	None				7.15095	0.854364	1	0
METS_c_FWD	methionine synthase	MET6	0.407307	0.33	None				1.23426	0.0914083	1	0
NDPK1_c_FWD	nucleoside diphosphate kinase	YNK1	1723.91	13.3	None				129.617	2.11266	1	1
NDPK2_c_FWD	nucleoside-diphosphate kinase (ATP:UDP)	YNK1	1723.91	13.3	None				129.617	2.11266	1	1
NDPK3_c_FWD	nucleoside diphosphate kinase	YNK1	1723.91	13.3	None				129.617	2.11266	1	1
NDPK4_c_FWD	nucleoside diphosphate kinase	YNK1	1723.91	13.3	None				129.617	2.11266	1	1
NDPK5_c_FWD	nucleoside diphosphate kinase	YNK1	1723.91	13.3	None				129.617	2.11266	1	1
NDPK7_c_FWD	nucleoside diphosphate kinase	YNK1	1723.91	13.3	None				129.617	2.11266	1	1
NDPK8_c_FWD	nucleoside diphosphate kinase	YNK1	1723.91	13.3	None				129.617	2.11266	1	1
PC_c_FWD	pyruvate carboxylase	PYC2 or PYC1	1581.71	60	None				26.3619	1.42098	1	1
PPA_m_FWD	inorganic diphosphatase	PPA2	9052.95	260	None				34.819	1.54182	1	1
PYRDC_c_FWD	pyruvate decarboxylase	PDC6 or PDC1 or PDC5	612.058	207	pmid:23692511	1		required activation by SIT4	2.9568	0.470822	1	0
AATA_c_FWD	2-aminoadipate transaminase	YER152C or ARO8 or BNA3	24.3517	18.4	None						1	0
TYRTRS_c_FWD	tyrosyl-tRNA synthetase	TYS1	6.96688	6.08	None						1	0
ACGK_m_FWD	acetylglutamate kinase	ARG5,6	6.86677	7.7	None			multi-function enzymes. substrate channeling (pmid:12603335) with acetylglutamate synthase. However, the model does not simulate the synthesis of N-acetyl-L-glutamate pool to see the relevance of this metabolon	0.891789	-0.0497381	0		#kapp < kcat
ENO_c_FWD	enolase	ERR2 or ENO1 or ENO2 or ERR3 or ERR1	56.6701	142.8	pmid:23763840		1	glycolysis enzymes organize along the F-actin			0
PGI_c_FWD	glucose-6-phosphate isomerase	PGI1	167.817	487	pmid:23763840		1	glycolysis enzymes organize along the F-actin			0
PYK_c_FWD	pyruvate kinase	CDC19 or PYK2	82.1211	232	None			did not bind to F-actin			0
PGK_c_FWD	phosphoglycerate kinase	PGK1	21.9417	963	pmid:23763840		1	glycolysis enzymes organize along the F-actin			0
PGM_c_FWD	phosphoglycerate mutase	YOR283W or GPM1	273.609	400	None			did not bind to F-actin			0
TPI_c_FWD	triose-phosphate isomerase	TPI1	82.9321	564	pmid:23763840		1	glycolysis enzymes organize along the F-actin			0
AASADy_c_FWD	L-aminoadipate-semialdehyde dehydrogenase (NADPH)	LYS2 and LYS5	8.01235	41.7	None						0
ADNK1_c_FWD	adenosine kinase	ADO1	14.1389	25.5	None						0
ARGTRS_c_FWD	arginyl-tRNA synthetase	YDR341C	1.9584	3.22	None						0
ASPK_c_FWD	aspartate kinase	HOM3	8.48132	49.3	None						0
ASPTRS_c_FWD	Aspartyl-tRNA synthetase	DPS1	15.6596	16.9	None						0
CDPDAGS_rm_FWD	CDP-diacylglycerol synthase	CDS1	8.89097	8.92	None						0
CHLPCTD_c_FWD	choline phosphate cytididyltransferase	PCT1	5.59274	31.3	None						0
CHOLK_c_FWD	choline kinase	CKI1	1.30906	153	None			required phosphorylation of Serine residue (pmid:12105205). But enzyme activity determined in vitro is from purified enzyme so this should not be considered in vivo unique. In vitro is corrected to 153 s-1 (pmid:9506987) since BRENDA provided value is wrong			0
CHORM_c_FWD	chorismate mutase	ARO7	28.6323	361	None						0
CYSTS_c_FWD	cystathionine beta-synthase	CYS4	0.915438	21.5	None						0
DHORDfum_c_FWD	dihydoorotic acid dehydrogenase	URA1	30.2324	190	None						0
DOLPMT_c_FWD	dolichyl-phosphate D-mannosyltransferase	DPM1	14.9817	70.9	None						0
GF6PTA_c_FWD	glutamine-fructose-6-phosphate transaminase	YMR084W or GFA1	1.29243	35.5	None			Cleavage of Met residue via Methionine Aminopeptidase activates enzyme (pmid:15699032). In vitro study uses purified enzymes, which are activated (i.e., truncated) (pmid:22125025)			0
GK1_c_FWD	guanylate kinase	GUK1	6.89472	394	None			N-terminus is acetylated, but has no effect on 3D structure (pmid:11243817)			0
HCO3E_c_FWD	bicarbonate formation	NCE103	518.861	940000	None						0
HICITD_m_FWD	homoisocitrate dehydrogenase	LYS12	2.46678	17	None						0
MAN6PI_c_REV	mannose-6-phosphate isomerase	PMI40	15.6133	20	None						0
NADS2_c_FWD	NAD synthase	QNS1	1.76494	6.4	None						0
OMPDC_c_FWD	orotidine-5'-phosphate decarboxylase	URA3	14.5709	44	None						0
PHETRS_c_FWD	phenylalanyl-tRNA synthetase	FRS2 and FRS1	9.13058	603	None						0
PROTRS_c_FWD	prolyl-tRNA synthetase	YHR020W	4.63369	5.6	None						0
RPE_c_FWD	ribulose 5-phosphate 3-epimerase	RPE1	212.182	1300	None						0
SQLS_c_FWD	squalene synthase	ERG9	1.61751	3.3	None						0
TKT1_c_FWD	transketolase 1	TKL2 or TKL1	27.6664	69	None						0
TKT2_c_FWD	transketolase 2	TKL2 or TKL1	27.6664	69	None						0
TRDR_c_FWD	thioredoxin reductase (NADPH)	(TRR1 and TRX2) or (TRR1 and TRX1) or TRR1	6.48911	43.7	None						0
UAGDP_c_FWD	UDP-N-acetylglucosamine diphosphorylase	QRI1	4.35536	15.4	None						0
