## Supplementary Data 6 for "Evaluating proteome allocation of *Saccharomyces cerevisiae* phenotypes with resource balance analysis": compiled_results.xlsx

### Sheet: Sheet1
				Without mitochondrial proteome constraint (MC off)							With mitochondrial proteome constraint (MC on)
product	name	precursor	MW (g/mol)	rateFBA	yieldFBA	rateRBA	yieldRBA	vglcRBA	yRBA/yFBA		rateFBA	yieldFBA	rateRBA	yieldRBA	vglcRBA	yRBA/yFBA
hdca	Hexadecanoic acid	Fatty acyl-CoA	256.4	2.75429	0.296965	1.21813	0.258984	6.69405	0.872102		2.75429	0.296965	1.21813	0.258984	6.69405	0.872102
hxdcol	Hexadecanol	Fatty acyl-CoA	242.44	2.67127	0.272333	1.18679	0.238476	6.69707	0.875677		2.67127	0.272333	1.18679	0.238476	6.69707	0.875677
tag	Triacylglycerol	Triacylglycerol	824.3	0.846891	0.293556	0.395524	0.258584	6.99855	0.880868		0.846891	0.293556	0.395524	0.258584	6.99855	0.880868
citm	Citramalate	Acetyl-CoA and pyruvate	146.1	12.4894	0.767305	12.4995	0.767927	13.2	1.00081		12.4894	0.767305	12.4994	0.767921	13.2	1.0008
btoh	n-Butanol	(Acetyl-CoA and pyruvate) or L-threonine	74.12	11.1732	0.348249	10.1756	0.317133	13.201	0.91065		11.1732	0.348249	10.1756	0.317133	13.201	0.91065
polyhb	Polyhydroxybutyrate	Acetoacetyl-CoA	103.1	12.4894	0.541473	12.1034	0.524658	13.202	0.968946		12.4894	0.541473	12.1034	0.524658	13.202	0.968946
arte	Artermisinic acid	Farnesyl diphosphate	234.33	2.8406	0.279908	2.29247	0.232361	12.8328	0.830135		2.8406	0.279908	2.29247	0.232361	12.8328	0.830135
sesqt	Sesquiterpenes	Farnesyl diphosphate	246.3	2.9532	0.305869	2.43577	0.256633	12.976	0.839028		2.9532	0.305869	2.43577	0.256633	12.976	0.839028
etoh	Ethanol	Ethanol	46.07	25.0477	0.485248	25.0042	0.484404	13.2	0.998262		25.0477	0.485248	25.0042	0.484404	13.2	0.998262
lac__L	L-Lactate	Pyruvate	89.07	24.1771	0.905553	24.0571	0.901057	13.2	0.995035		24.1771	0.905553	24.0591	0.901064	13.201	0.995043
btd	(2R,3R)-Butanediol	Pyruvate	90.12	12.8882	0.488417	12.9077	0.489156	13.2	1.00151		12.8882	0.488417	12.9077	0.489156	13.2	1.00151
ibutoh	Isobutanol	Isobutanol	74.12	12.5239	0.390347	7.47803	0.335801	9.16203	0.860263		12.5239	0.390347	0.98808	0.0483385	8.4098	0.123835
3hppa	3-Hydroxypropionic acid	Malonyl-CoA	90.08	20.0087	0.757921	12.2178	0.686847	8.89431	0.906225		20.0087	0.757921	12.2178	0.686847	8.89431	0.906225
3hppb	3-Hydroxypropionic acid	L-Alanine	90.08	22.2916	0.844399	21.4249	0.811569	13.2	0.961121		22.2916	0.844399	12.9374	0.490065	13.2	0.580372
succ	Succinate	Succinate	116.07	19.1292	0.93367	1.21041	0.198953	3.9197	0.213087		19.1292	0.93367	1.20812	0.19803	3.93051	0.212099
mal__L	Malate	Malate	132.07	21.2287	1.17898	20.8018	1.15527	13.2	0.979889		21.2287	1.17898	19.2704	1.07022	13.2	0.907751
skm	Shikimate	Shikimate	174.15	9.6978	0.710189	9.5615	0.700208	13.2	0.985946		9.6978	0.710189	9.5615	0.700208	13.2	0.985946
muco	cis,cis-Muconate	3-Dehydroshikimate	140.09	10.3926	0.61222	10.2404	0.603253	13.2	0.985354		10.3926	0.61222	10.2404	0.603253	13.2	0.985354
4hbz	p-Hydroxybenzoate	Chorismate	137.11	9.03191	0.520746	8.83955	0.509655	13.2	0.978701		9.03191	0.520746	8.60332	0.496035	13.2	0.952546
4abz	p-Aminobenzoate	p-Aminobenzoate	137.14	8.6176	0.496967	7.36434	0.424693	13.2	0.854569		8.6176	0.496967	7.03564	0.405737	13.2	0.816427
2phetoh	2-Phenylethanol	L-Phenylalanine	122.16	6.92149	0.355554	6.84214	0.351478	13.2	0.988536		6.92149	0.355554	6.84214	0.351478	13.2	0.988536
styr	Styrene	L-Phenylalanine	104.15	6.74711	0.295498	6.64417	0.290989	13.2	0.984743		6.74711	0.295498	6.64417	0.290989	13.2	0.984743
cou	p-Coumaric acid	L-Tyrosine	163.15	7.07616	0.48547	6.96495	0.47784	13.2	0.984284		7.07616	0.48547	6.96495	0.47784	13.2	0.984284
retcln	Reticuline	L-Tyrosine and L-phenylalanine	329.4	2.50563	0.347071	0.374973	0.235403	2.91248	0.678257		2.50563	0.347071	0.374973	0.235403	2.91248	0.678257
nrgn	(2S)-Naringenin	Tyrosine and malonyl-CoA	272.25	3.962	0.453586	3.59897	0.434523	12.5166	0.957974		3.962	0.453586	3.59897	0.434523	12.5166	0.957974
rsvtol	Resveratrol	L-Tyrosine and malonyl-CoA	228.24	3.962	0.380262	3.59897	0.364281	12.5166	0.957974		3.962	0.380262	3.59897	0.364281	12.5166	0.957974
glyc	Glycerol	Glycerol	92.09	19.9117	0.771076	19.3039	0.747541	13.2	0.969478		19.9117	0.771076	19.3039	0.747541	13.2	0.969478
13ppd	1,3-Propanediol	Glycerol	76.09	17.7628	0.568351	15.2249	0.487148	13.2	0.857125		17.7628	0.568351	14.6028	0.467241	13.2	0.822099
